# Unveiling miR-451a and miR-142-3p as Prognostic Markers in NSCLC via sEV Liquid Biopsy

**DOI:** 10.1101/2024.11.29.622968

**Authors:** Miranda Burdiel, Ana Arauzo, Julia Jiménez, Rocío Moreno-Velasco, Carlos Rodríguez- Antolín, Olga Pernía, Oliver Higuera, Laura Gutiérrez-Sainz, Paloma Yubero, Julia Villamayor Sanchez, Itsaso Losantos-García, Nadina Erill Sagalés, Víctor González Rumayor, Javier de Castro, Inmaculada Ibáñez de Cáceres, Olga Vera

## Abstract

Despite advancements in personalized cancer therapies, platinum-based chemotherapy remains the cornerstone for treating solid tumors, including Non-Small Cell Lung Cancer (NSCLC). The integration of novel immunotherapies with platinum compounds has shown promising outcomes for the treatment of advanced disease. However, a significant proportion of patients experience therapeutic failure due to innate or acquired resistance. Thus, identifying molecular profiles and biomarkers to monitor patient progress and treatment response is crucial for tailoring therapeutic strategies. Small extracellular vesicle (sEV)-based liquid biopsy emerges as a promising non-invasive method for cancer management. sEVs play a critical role in cell communication and provide molecular insights into the tumor environment. In this study, we characterized the microRNome content of sEVs from cisplatin-resistant and -sensitive cancer cells using small-RNA sequencing. We identified and validated three miRNAs in two cohorts of 78 and 49 patients treated with either chemotherapy alone or chemo-immunotherapy, respectively, analyzed via liquid biopsy, differentiating NSCLC patients based on progression and overall survival. Notably, miR-451a emerged as a prognostic marker for chemo and chemo-immunotherapy, while miR-142-3p was identified for the first time as a potential prognostic marker specifically for stage IV patients, irrespective of the treatment. The combination of miR-451, miR-142-3p, and miR-55745, a novel miRNA identified from our miRNome screening, serves as a valuable biomarker for both cisplatin and chemo-immunotherapy treatment responses. This study underscores the role of sEVs in acquired cisplatin resistance and introduces novel miRNA-sEV biomarkers for managing NSCLC progression.
