## Supplementary tables for "Unveiling miR-451a and miR-142-3p as Prognostic Markers in NSCLC via sEV Liquid Biopsy"

### Sheet: Supplementary Table S1
Mature miRNA	H23	41M	A2780
hsa-miR-891a-5p	2.06214	6.17118
hsa-miR-363-3p	2.31045	3.53372
hsa-miR-892a	2.61471	2.98185
hsa-miR-451a	2.30101	3.10308
hsa-miR-142-3p	2.11839	2.80735
hsa-miR-144-3p		4.07039
hsa-miR-122-5p		5.02795
hsa-miR-1271-5p		4.13245
hsa-miR-375		4.11439
hsa-miR-141-3p		3.72338
hsa-miR-582-3p		3.62986
hsa-miR-744-5p		3.47856
hsa-miR-888-5p		3.31431
hsa-miR-135a-5p		3.23522
hsa-miR-135a-5p		3.22239
hsa-miR-514a-3p		3.16993
hsa-miR-576-3p		3.16323
hsa-miR-412-5p		3.0034
hsa-miR-148a-5p		2.91107
hsa-miR-20a-5p		2.69994
hsa-miR-1269b		2.48543
hsa-miR-424-3p		2.30812
hsa-miR-10a-3p		2.27492
hsa-miR-148a-3p		2.23798
hsa-miR-1262		2.2338
hsa-miR-1299		2.22882
hsa-miR-1295a		2.16993
hsa-miR-423-5p		2.15074
hsa-miR-25-3p		2.1255
hsa-miR-200a-3p		2.09168
hsa-miR-96-5p		2.08299
hsa-miR-374b-5p	2.92992
hsa-miR-509-3-5p	2.82782
hsa-miR-4488	2.60204
hsa-miR-340-5p	2.47573
hsa-miR-146a-5p	2.43704
hsa-let-7e-5p	2.43139
hsa-miR-574-3p	2.36457
hsa-miR-200a-5p	2.17998
hsa-miR-223-3p	2.15754
hsa-miR-150-5p	2.12051
hsa-miR-4446-3p	2.07039
hsa-miR-218-5p			2.71969
hsa-miR-1269a			2.24101

### Sheet: Supplementary Table S2
Mature miRNA	H23	41	A2780
hsa-miR-novel-chr4_55745	7.84862
hsa-miR-novel-chr20_36434	6.79961
hsa-miR-novel-chr8_71627	5.65025
hsa-miR-novel-chr8_71938	5.49363
hsa-miR-novel-chr9_75892	4.97728
hsa-miR-novel-chr6_63803	4.93717
hsa-miR-novel-chr16_20827	4.91452
hsa-miR-novel-chr19_27503	4.18417
hsa-miR-novel-chr10_1863	3.96809
hsa-miR-novel-chr2_44500	3.93734
hsa-miR-novel-chr9_73956	3.92679
hsa-miR-novel-chr12_8435	3.57289
hsa-miR-novel-chr17_22431	3.54452
hsa-miR-novel-chr18_24557	3.49374
hsa-miR-novel-chr18_24558	3.19502
hsa-miR-novel-chr1_32463	2.84688
hsa-miR-novel-chr14_16127	2.64386
hsa-miR-novel-chr16_18708	2.51096
hsa-miR-novel-chr5_57817	2.42146
hsa-miR-novel-chr6_64323	2.25239
hsa-miR-novel-chr6_63220	2.22239
hsa-miR-novel-chr22_40711	2.1438
hsa-miR-novel-chr11_5149		6.57876
hsa-miR-novel-chr3_48344		3.25074
hsa-miR-novel-chr7_67784		2.6545
hsa-miR-novel-chr8_73345		2.16993

### Sheet: Supplementary Table S3
		miR-451a cut-off points			miR-142-3p			miR-55745
		Min	Max	Number of patients	Min	Max	Number of patients	Min	Max	Number of patients
Chemotherapy; all patients	Low	0.26	1258.07	58	0.35	10.81	40	0	2.164	59
	High	1352.11	6808.06	20	10.85	220.36	38	2.244	14.32	19
Chemotherapy; Stage IV	Low	11.61	1221.98	29	0.35	6.81	15	0	1.87	30
	High	1352.11	5400.17	10	7.06	220.36	24	1.96	14.32	9
Chemotherapy; Stage III	Low	57.84	1258.07	29	0.53	6.53	11	0.01	1.59	26
	High	1373.84	6808.06	10	7.34	129.21	28	2.15	4.79	13
Chemo-immunotherapy; all patients	Low	53.65	274.41	14	0.45	8.41	36	0.046	0.402	25
	High	296.33	4577.04	35	9.12	44.47	13	0.404	4.45	24
Chemo-immunotherapy; IV	Low	79.99	274.41	10	0.62	7.08	25	0.046	0.439	23
	High	296.33	4577.04	31	7.62	44.74	16	0.464	4.45	20
